# Respiratory viruses activate autophagy via the IFN-STAT1/STAT5B-SOCS1 axis

**DOI:** 10.1101/2025.10.28.685013

**Authors:** Victoria Hunszinger, Helen Dürr, Zoé Engels, Helene Hoenigsperger, Lennart Koepke, Susanne Klute, Jana-Romana Fischer, Birgit Ott, Alexander Graf, Stefan Krebs, Helmut Blum, Maximilian Hirschenberger, Frank Kirchhoff, Konstantin MJ Sparrer

## Abstract

Autophagy is an ancient catabolic process that has emerged as part of the innate immunity. Upon infection, autophagy is activated but key factors responsible remained unclear. Here, we show that interferon (IFN) released during viral infections subsequently activates autophagy via STAT1/5B-mediated upregulation of SOCS1. Our data shows that scavenging of IFNs diminishes autophagy induced by several respiratory viruses. All types of IFN (I, II and III) mediated robust autophagic flux activation in both cell lines and primary human lung fibroblasts in a JAK1-3 dependent manner. Depletion or pharmacological inhibition of individual STAT transcription factors demonstrated that both STAT1 and STAT5B are required for IFN-induced autophagy. Upon IFN stimulation STAT1 and STAT5B associate and translocate to the nucleus. Transcriptome analyses revealed that inhibition of STAT5 only reduces expression of a subset of IFN-stimulated genes, whereas most known anti-viral IFN-stimulated genes remain induced to high levels. Among the STAT5 dependent genes was Suppressor of Cytokine Signaling 1 (SOCS1). Overexpression of SOCS1 stimulated autophagy, whereas its depletion impaired IFN-induced autophagy. Successful viruses like measles virus (MeV) or respiratory syncytial viruses (RSV) evolved strategies to exploit autophagy to promote their own replication. Uncoupling IFN-mediated ISG defenses from autophagy induction using by STAT5 inhibition reduced virus-induced autophagy, and inhibited efficient replication of autophagy-dependent MeV and RSV. Taken together, our data show that IFN promotes autophagy via STAT1/STAT5B-SOCS1 in viral infections and reveal that targeting of this axis allows inhibition of autophagy-dependent viruses without compromising innate immune defenses.

**Author summary:** Autophagy, like the Interferon (IFN) system, is considered part of the innate immune defenses that are activated upon viral infection. However, some viruses—like measles (MeV) and respiratory syncytial virus (RSV)—have learned to hijack this process to promote their replication. Our study shows that autophagy activation upon viral infections is promoted by the IFN system. Consequently, blocking IFNs reduced virus-induced autophagy. Mechanistic analyses demonstrated that various types of IFN induce expression of SOCS1, via the transcription factors STAT1 and STAT5B in cell lines and primary human lung cells. Pharmacological inhibition or depletion of STAT1, STAT5B or SOCS1 impaired IFN-induced autophagy. Importantly, disrupting STAT5 signaling does not impact IFN-mediated induction of the large majority of ISGs. Thus, selective disruption of IFN-induced autophagy by inhibiting STAT5 restricted replication of MeV and RSV. Our findings reveal an underappreciated mechanistic link between the IFN system and autophagy and suggest that targeting of the STAT5-SOCS1 axis may inhibit autophagy-dependent viruses without compromising IFN-mediated defenses.
