## Supplementary Data 2 for "Respiratory viruses activate autophagy via the IFN-STAT1/STAT5B-SOCS1 axis"

### Sheet: STAT5_ISGs
ENSG_version	ENSG_ID	hgnc_symbol	PC1	PC2
ENSG00000185338.7	ENSG00000185338	SOCS1	2.66801	-1.75576
ENSG00000166750.10	ENSG00000166750	SLFN5	3.1883	-1.20958
ENSG00000284542.1	ENSG00000284542	MIR3614	2.22291	-1.12113
ENSG00000140105.18	ENSG00000140105	WARS1	2.82989	-1.11841
ENSG00000121060.19	ENSG00000121060	TRIM25	2.53711	-1.10674
ENSG00000165949.12	ENSG00000165949	IFI27	10.5006	-1.03436
ENSG00000122643.23	ENSG00000122643	NT5C3A	3.17258	-0.993045
ENSG00000089356.19	ENSG00000089356	FXYD3	0.488494	-0.98829
ENSG00000135094.11	ENSG00000135094	SDS	3.14443	-0.977224
ENSG00000253958.2	ENSG00000253958	CLDN23	2.71337	-0.97296
ENSG00000120738.8	ENSG00000120738	EGR1	0.839455	-0.968912
ENSG00000213492.2	ENSG00000213492	NT5C3AP1	2.62835	-0.941529
ENSG00000226025.9	ENSG00000226025		5.99576	-0.935656
ENSG00000162595.7	ENSG00000162595	DIRAS3	0.443534	-0.93136
ENSG00000185745.10	ENSG00000185745	IFIT1	7.37451	-0.903406
ENSG00000229054.1	ENSG00000229054	RPS29P14	0.916368	-0.887221
ENSG00000143226.15	ENSG00000143226	FCGR2A	1.30493	-0.887121
ENSG00000255819.7	ENSG00000255819	KLRC4-KLRK1	0.367615	-0.884296
ENSG00000273112.1	ENSG00000273112		0.923288	-0.861697
ENSG00000134321.13	ENSG00000134321	RSAD2	9.96649	-0.859436
ENSG00000227462.1	ENSG00000227462	PSME2P6	1.35376	-0.84305
ENSG00000081803.16	ENSG00000081803	CADPS2	1.8959	-0.830035
ENSG00000244004.1	ENSG00000244004	RPS3AP19	0.233196	-0.793619
ENSG00000164749.13	ENSG00000164749	HNF4G	1.51883	-0.777551
ENSG00000135406.14	ENSG00000135406	PRPH	2.47364	-0.763577
ENSG00000213809.9	ENSG00000213809	KLRK1	0.397975	-0.762187
ENSG00000272760.1	ENSG00000272760		1.52903	-0.752999
ENSG00000140511.12	ENSG00000140511	HAPLN3	2.94424	-0.749611
ENSG00000287263.1	ENSG00000287263	NA	2.79824	-0.748535
ENSG00000134061.5	ENSG00000134061	CD180	0.582295	-0.747539
ENSG00000221102.1	ENSG00000221102	SNORA11B	0.41682	-0.746067
ENSG00000168672.4	ENSG00000168672	LRATD2	1.75706	-0.733203
ENSG00000137745.12	ENSG00000137745	MMP13	4.8267	-0.724251
ENSG00000168333.14	ENSG00000168333	PPDPFL	0.20303	-0.70551
ENSG00000236761.6	ENSG00000236761	CTAGE9	0.354596	-0.691343
ENSG00000259856.1	ENSG00000259856	RAB43P1	1.27299	-0.672955
ENSG00000106560.11	ENSG00000106560	GIMAP2	2.26468	-0.671198
ENSG00000134470.21	ENSG00000134470	IL15RA	2.28858	-0.658419
ENSG00000115267.9	ENSG00000115267	IFIH1	7.73743	-0.657286
ENSG00000135318.12	ENSG00000135318	NT5E	3.02866	-0.653072
ENSG00000281100.1	ENSG00000281100		2.3102	-0.649231
ENSG00000234546.4	ENSG00000234546	LNCTAM34A	0.526138	-0.642431
ENSG00000136514.3	ENSG00000136514	RTP4	7.75635	-0.631419
ENSG00000204264.12	ENSG00000204264	PSMB8	3.0327	-0.623741
ENSG00000240602.7	ENSG00000240602	AADACP1	0.297877	-0.622664
ENSG00000089127.15	ENSG00000089127	OAS1	8.0076	-0.619609
ENSG00000260317.1	ENSG00000260317	LINC02986	0.334402	-0.616572
ENSG00000235290.1	ENSG00000235290	HLA-W	1.56177	-0.61645
ENSG00000266184.1	ENSG00000266184		0.296905	-0.611204
ENSG00000250264.1	ENSG00000250264		2.8715	-0.606725
ENSG00000235501.6	ENSG00000235501	CNN3-DT	0.357228	-0.599708
ENSG00000163734.4	ENSG00000163734	CXCL3	0.433655	-0.596585
ENSG00000175643.10	ENSG00000175643	RMI2	1.38731	-0.588827
ENSG00000252106.2	ENSG00000252106	RNY3P15	0.629991	-0.586768
ENSG00000106785.15	ENSG00000106785	TRIM14	3.51398	-0.574974
ENSG00000234816.2	ENSG00000234816	H2AC5P	0.410316	-0.568848
ENSG00000138035.15	ENSG00000138035	PNPT1	2.94359	-0.560034
ENSG00000139192.12	ENSG00000139192	TAPBPL	2.67345	-0.559504
ENSG00000204267.16	ENSG00000204267	TAP2	2.67315	-0.551146
ENSG00000078081.8	ENSG00000078081	LAMP3	6.93244	-0.548025
ENSG00000234431.2	ENSG00000234431		0.687774	-0.543675
ENSG00000133328.4	ENSG00000133328	PLAAT2	4.90754	-0.541464
ENSG00000173110.8	ENSG00000173110	HSPA6	0.422652	-0.540821
ENSG00000206337.12	ENSG00000206337	HCP5	1.49401	-0.536664
ENSG00000265972.6	ENSG00000265972	TXNIP	1.79002	-0.530062
ENSG00000110492.16	ENSG00000110492	MDK	4.24032	-0.526641
ENSG00000135960.10	ENSG00000135960	EDAR	0.484726	-0.525878
ENSG00000288587.1	ENSG00000288587		1.15155	-0.524027
ENSG00000119922.11	ENSG00000119922	IFIT2	5.86519	-0.518622
ENSG00000284554.2	ENSG00000284554		1.2465	-0.517411
ENSG00000144596.13	ENSG00000144596	GRIP2	2.46072	-0.513146
ENSG00000165948.11	ENSG00000165948	IFI27L1	0.529599	-0.510803
ENSG00000185436.12	ENSG00000185436	IFNLR1	0.512596	-0.510083
ENSG00000266728.5	ENSG00000266728		2.99778	-0.508674
ENSG00000171631.16	ENSG00000171631	P2RY6	0.488454	-0.50291
ENSG00000124313.18	ENSG00000124313	IQSEC2	0.649226	-0.50259
ENSG00000141574.8	ENSG00000141574	SECTM1	5.99029	-0.501062
ENSG00000170684.9	ENSG00000170684	ZNF296	1.30415	-0.497509
ENSG00000283726.1	ENSG00000283726	MIR5193	5.86978	-0.481508
ENSG00000177335.11	ENSG00000177335	LY6S-AS1	0.848498	-0.474996
ENSG00000172183.16	ENSG00000172183	ISG20	5.49164	-0.473582
ENSG00000107864.15	ENSG00000107864	CPEB3	0.831389	-0.468463
ENSG00000279727.1	ENSG00000279727	LINC02033	0.720204	-0.460058
ENSG00000002549.13	ENSG00000002549	LAP3	3.18834	-0.457899
ENSG00000160233.8	ENSG00000160233	LRRC3	0.645863	-0.451424
ENSG00000174837.15	ENSG00000174837	ADGRE1	2.67038	-0.450701
ENSG00000287071.1	ENSG00000287071	CDRT15P4	0.48793	-0.447998
ENSG00000272512.1	ENSG00000272512		1.07705	-0.441884
ENSG00000139289.14	ENSG00000139289	PHLDA1	0.613735	-0.441682
ENSG00000172243.18	ENSG00000172243	CLEC7A	0.480609	-0.440972
ENSG00000232450.1	ENSG00000232450		0.614103	-0.436424
ENSG00000133321.11	ENSG00000133321	PLAAT4	2.97537	-0.434115
ENSG00000159399.10	ENSG00000159399	HK2	0.863595	-0.433582
ENSG00000124882.4	ENSG00000124882	EREG	1.20039	-0.430688
ENSG00000065060.17	ENSG00000065060	BLTP3A	0.66446	-0.430127
ENSG00000196890.4	ENSG00000196890	H2BC26	0.809367	-0.426849
ENSG00000117475.14	ENSG00000117475	BLZF1	1.94007	-0.425418
ENSG00000206341.7	ENSG00000206341	HLA-H	1.88347	-0.424135
ENSG00000095637.23	ENSG00000095637	SORBS1	0.639046	-0.423595
ENSG00000129226.14	ENSG00000129226	CD68	4.3785	-0.421456
ENSG00000120875.9	ENSG00000120875	DUSP4	0.677501	-0.42018
ENSG00000111335.14	ENSG00000111335	OAS2	12.7865	-0.419876
ENSG00000250011.1	ENSG00000250011	HMGB1P3	4.08403	-0.419648
ENSG00000204622.11	ENSG00000204622	HLA-J	1.44743	-0.419572
ENSG00000125730.17	ENSG00000125730	C3	0.67542	-0.416714
ENSG00000157601.15	ENSG00000157601	MX1	12.5529	-0.413211
ENSG00000204632.12	ENSG00000204632	HLA-G	1.53799	-0.412508
ENSG00000204592.9	ENSG00000204592	HLA-E	3.65426	-0.411358
ENSG00000269469.1	ENSG00000269469		0.894272	-0.410537
ENSG00000136040.9	ENSG00000136040	PLXNC1	1.48148	-0.409491
ENSG00000254139.1	ENSG00000254139	LINC03018	0.540222	-0.409225
ENSG00000183486.14	ENSG00000183486	MX2	5.3635	-0.407874
ENSG00000177721.5	ENSG00000177721	ANXA2R	0.686022	-0.407005
ENSG00000276317.1	ENSG00000276317		0.953406	-0.396626
ENSG00000138646.9	ENSG00000138646	HERC5	5.60228	-0.395341
ENSG00000238000.1	ENSG00000238000	PSME2P1	2.16685	-0.393544
ENSG00000148926.10	ENSG00000148926	ADM	0.933603	-0.393501
ENSG00000197019.5	ENSG00000197019	SERTAD1	0.579022	-0.392724
ENSG00000176928.7	ENSG00000176928	GCNT4	1.4366	-0.392056
ENSG00000108771.13	ENSG00000108771	DHX58	6.96684	-0.389469
ENSG00000184083.12	ENSG00000184083	FAM120C	0.842282	-0.388562
ENSG00000243811.12	ENSG00000243811	APOBEC3D	1.34404	-0.383955
ENSG00000134121.10	ENSG00000134121	CHL1	1.16206	-0.382707
ENSG00000234745.13	ENSG00000234745	HLA-B	2.38065	-0.380901
ENSG00000174808.12	ENSG00000174808	BTC	6.3041	-0.378516
ENSG00000187608.10	ENSG00000187608	ISG15	6.40309	-0.373921
ENSG00000243609.1	ENSG00000243609	RPS2P44	0.863156	-0.372506
ENSG00000283856.1	ENSG00000283856	MIR7703	2.54608	-0.370379
ENSG00000214226.9	ENSG00000214226	C17orf67	1.25857	-0.368386
ENSG00000202385.1	ENSG00000202385		0.692615	-0.367305
ENSG00000185885.17	ENSG00000185885	IFITM1	5.92319	-0.362487
ENSG00000030419.17	ENSG00000030419	IKZF2	1.35581	-0.358116
ENSG00000167105.8	ENSG00000167105	TMEM92	1.95395	-0.357009
ENSG00000160216.21	ENSG00000160216	AGPAT3	0.890149	-0.356737
ENSG00000288579.1	ENSG00000288579		0.568171	-0.35644
ENSG00000196668.4	ENSG00000196668	LINC00173	0.771271	-0.354773
ENSG00000163565.19	ENSG00000163565	IFI16	3.80224	-0.350535
ENSG00000168404.13	ENSG00000168404	MLKL	2.25734	-0.346345
ENSG00000092010.15	ENSG00000092010	PSME1	3.02137	-0.340002
ENSG00000203797.12	ENSG00000203797	DDO	4.33676	-0.339194
ENSG00000248698.6	ENSG00000248698	LINC01085	0.677671	-0.335925
ENSG00000123992.20	ENSG00000123992	DNPEP	2.12444	-0.331745
ENSG00000111331.14	ENSG00000111331	OAS3	8.31864	-0.329072
ENSG00000172780.17	ENSG00000172780	RAB43	1.39987	-0.325402
ENSG00000240065.8	ENSG00000240065	PSMB9	8.52203	-0.32441
ENSG00000243753.5	ENSG00000243753	HLA-L	1.34056	-0.322437
ENSG00000073737.17	ENSG00000073737	DHRS9	0.895715	-0.321535
ENSG00000126709.16	ENSG00000126709	IFI6	9.57594	-0.316654
ENSG00000187210.14	ENSG00000187210	GCNT1	1.06709	-0.316052
ENSG00000288593.1	ENSG00000288593		0.848712	-0.31434
ENSG00000139410.15	ENSG00000139410	SDSL	1.33338	-0.312669
ENSG00000205220.12	ENSG00000205220	PSMB10	2.5142	-0.31108
ENSG00000204525.17	ENSG00000204525	HLA-C	1.97197	-0.307679
ENSG00000229677.1	ENSG00000229677	RPL17P28	1.69161	-0.30743
ENSG00000181201.3	ENSG00000181201	H2BC27P	0.80368	-0.303135
ENSG00000102524.12	ENSG00000102524	TNFSF13B	3.07219	-0.300335
ENSG00000111913.20	ENSG00000111913	RIPOR2	2.54376	-0.300016
ENSG00000100342.21	ENSG00000100342	APOL1	7.71842	-0.298615
ENSG00000216490.4	ENSG00000216490	IFI30	1.27393	-0.29682
ENSG00000173702.7	ENSG00000173702	MUC13	2.48361	-0.296798
ENSG00000173432.12	ENSG00000173432	SAA1	0.717932	-0.296629
ENSG00000167173.19	ENSG00000167173	C15orf39	0.868474	-0.293293
ENSG00000100911.16	ENSG00000100911	PSME2	2.66622	-0.292527
ENSG00000233975.2	ENSG00000233975	LINC02574	9.51853	-0.290553
ENSG00000101986.12	ENSG00000101986	ABCD1	0.956884	-0.28954
ENSG00000125148.7	ENSG00000125148	MT2A	1.99774	-0.289371
ENSG00000179111.9	ENSG00000179111	HES7	1.04386	-0.287043
ENSG00000101347.11	ENSG00000101347	SAMHD1	4.96463	-0.285159
ENSG00000223466.2	ENSG00000223466	LINC01825	0.672481	-0.285048
ENSG00000115339.14	ENSG00000115339	GALNT3	1.01054	-0.284879
ENSG00000159403.18	ENSG00000159403	C1R	3.24011	-0.283626
ENSG00000287839.1	ENSG00000287839		1.13016	-0.282061
ENSG00000229023.1	ENSG00000229023	RAB1AP1	2.48829	-0.281978
ENSG00000273221.1	ENSG00000273221		1.30789	-0.27745
ENSG00000137200.13	ENSG00000137200	CMTR1	1.78775	-0.27489
ENSG00000285744.1	ENSG00000285744	MITA1	1.65761	-0.274751
ENSG00000146411.6	ENSG00000146411	SLC2A12	1.33367	-0.271977
ENSG00000272886.6	ENSG00000272886	DCP1A	1.0889	-0.270417
ENSG00000206503.13	ENSG00000206503	HLA-A	0.817028	-0.268186
ENSG00000152778.10	ENSG00000152778	IFIT5	4.74292	-0.266372
ENSG00000160932.11	ENSG00000160932	LY6E	2.82023	-0.265458
ENSG00000279964.1	ENSG00000279964		1.34076	-0.265189
ENSG00000168016.15	ENSG00000168016	TRANK1	6.24718	-0.265013
ENSG00000104432.14	ENSG00000104432	IL7	3.53244	-0.264127
ENSG00000173786.17	ENSG00000173786	CNP	2.01098	-0.264109
ENSG00000125347.15	ENSG00000125347	IRF1	3.15	-0.259997
ENSG00000288681.1	ENSG00000288681		5.49523	-0.25956
ENSG00000125826.21	ENSG00000125826	RBCK1	2.05348	-0.257971
ENSG00000164307.13	ENSG00000164307	ERAP1	3.31185	-0.256895
ENSG00000155158.20	ENSG00000155158	TTC39B	1.1738	-0.256335
ENSG00000060491.17	ENSG00000060491	OGFR	2.56089	-0.255867
ENSG00000124201.15	ENSG00000124201	ZNFX1	3.40591	-0.251399
ENSG00000180628.15	ENSG00000180628	PCGF5	1.41228	-0.251173
ENSG00000078018.21	ENSG00000078018	MAP2	2.59615	-0.25064
ENSG00000081189.16	ENSG00000081189	MEF2C	0.67213	-0.250065
ENSG00000249272.1	ENSG00000249272	UNC93B8	1.05723	-0.249315
ENSG00000261884.2	ENSG00000261884		1.50142	-0.249278
ENSG00000142920.17	ENSG00000142920	AZIN2	1.41577	-0.249105
ENSG00000164054.16	ENSG00000164054	SHISA5	1.46688	-0.24894
ENSG00000178078.12	ENSG00000178078	STAP2	1.79715	-0.247996
ENSG00000147255.19	ENSG00000147255	IGSF1	0.723114	-0.247679
ENSG00000196517.13	ENSG00000196517	SLC6A9	0.717045	-0.246331
ENSG00000138760.11	ENSG00000138760	SCARB2	1.60025	-0.246034
ENSG00000277496.1	ENSG00000277496	SLCO4A1-AS2	0.708704	-0.245064
ENSG00000231925.12	ENSG00000231925	TAPBP	1.84463	-0.2408
ENSG00000189060.6	ENSG00000189060	H1-0	1.95449	-0.238594
ENSG00000130202.10	ENSG00000130202	NECTIN2	0.836111	-0.238497
ENSG00000266786.1	ENSG00000266786	LGALS9DP	6.4237	-0.238397
ENSG00000161955.17	ENSG00000161955	TNFSF13	2.11557	-0.235045
ENSG00000115414.21	ENSG00000115414	FN1	0.696501	-0.233265
ENSG00000145476.16	ENSG00000145476	CYP4V2	0.705172	-0.227537
ENSG00000135114.13	ENSG00000135114	OASL	5.60874	-0.226226
ENSG00000136156.15	ENSG00000136156	ITM2B	0.838694	-0.224901
ENSG00000178719.17	ENSG00000178719	GRINA	1.56789	-0.22342
ENSG00000266947.1	ENSG00000266947		1.5581	-0.222843
ENSG00000169660.17	ENSG00000169660	HEXD	1.35559	-0.221789
ENSG00000287620.1	ENSG00000287620		0.830452	-0.221704
ENSG00000125844.16	ENSG00000125844	RRBP1	1.14974	-0.221129
ENSG00000115415.20	ENSG00000115415	STAT1	5.38556	-0.21951
ENSG00000238045.9	ENSG00000238045	MVP-DT	0.725626	-0.21795
ENSG00000119917.15	ENSG00000119917	IFIT3	8.1256	-0.21546
ENSG00000162687.19	ENSG00000162687	KCNT2	1.54575	-0.215236
ENSG00000142089.17	ENSG00000142089	IFITM3	2.93324	-0.215112
ENSG00000126947.13	ENSG00000126947	ARMCX1	1.38742	-0.213361
ENSG00000203650.9	ENSG00000203650	LINC01285	1.17614	-0.211966
ENSG00000116514.17	ENSG00000116514	RNF19B	3.08175	-0.210956
ENSG00000170340.11	ENSG00000170340	B3GNT2	0.876367	-0.207165
ENSG00000100600.15	ENSG00000100600	LGMN	1.16796	-0.206691
ENSG00000099968.18	ENSG00000099968	BCL2L13	1.00055	-0.204718
ENSG00000185022.12	ENSG00000185022	MAFF	1.13281	-0.203843
ENSG00000059378.13	ENSG00000059378	PARP12	6.48235	-0.203316
ENSG00000169271.3	ENSG00000169271	HSPB3	0.80806	-0.203119
ENSG00000164342.13	ENSG00000164342	TLR3	8.04555	-0.200993
ENSG00000149218.5	ENSG00000149218	ENDOD1	0.782697	-0.200534
ENSG00000166710.21	ENSG00000166710	B2M	1.41981	-0.19945
ENSG00000230795.3	ENSG00000230795	HLA-K	0.996291	-0.197425
ENSG00000229644.6	ENSG00000229644	NAMPTP1	0.988429	-0.196481
ENSG00000146776.15	ENSG00000146776	ATXN7L1	0.865971	-0.194714
ENSG00000136874.11	ENSG00000136874	STX17	1.0973	-0.194487
ENSG00000133313.15	ENSG00000133313	CNDP2	1.04771	-0.193544
ENSG00000261512.2	ENSG00000261512		1.11447	-0.193221
ENSG00000137767.14	ENSG00000137767	SQOR	2.90822	-0.190101
ENSG00000116785.14	ENSG00000116785	CFHR3	1.50263	-0.188198
ENSG00000108679.13	ENSG00000108679	LGALS3BP	3.09874	-0.18436
ENSG00000184584.13	ENSG00000184584	STING1	1.2663	-0.18376
ENSG00000150347.17	ENSG00000150347	ARID5B	0.808336	-0.183685
ENSG00000112773.16	ENSG00000112773	TENT5A	0.959826	-0.180654
ENSG00000105835.13	ENSG00000105835	NAMPT	0.916482	-0.17849
ENSG00000131203.13	ENSG00000131203	IDO1	7.15897	-0.178232
ENSG00000105402.8	ENSG00000105402	NAPA	1.92264	-0.177844
ENSG00000155629.15	ENSG00000155629	PIK3AP1	2.79301	-0.177673
ENSG00000248988.1	ENSG00000248988	PSME2P3	1.29308	-0.177156
ENSG00000258461.5	ENSG00000258461		0.998198	-0.173998
ENSG00000177842.12	ENSG00000177842	ZNF620	0.977919	-0.173184
ENSG00000182179.13	ENSG00000182179	UBA7	8.36444	-0.172584
ENSG00000122068.13	ENSG00000122068	FYTTD1	1.10072	-0.171716
ENSG00000185507.21	ENSG00000185507	IRF7	7.04102	-0.166885
ENSG00000224976.2	ENSG00000224976	PARP4P2	0.802048	-0.165845
ENSG00000185753.13	ENSG00000185753	CXorf38	0.936829	-0.162998
ENSG00000279861.1	ENSG00000279861		1.72506	-0.160531
ENSG00000123609.11	ENSG00000123609	NMI	4.11624	-0.15943
ENSG00000167705.12	ENSG00000167705	RILP	1.029	-0.158833
ENSG00000133874.2	ENSG00000133874	RNF122	1.33296	-0.158574
ENSG00000239713.9	ENSG00000239713	APOBEC3G	0.773647	-0.156621
ENSG00000069020.18	ENSG00000069020	MAST4	1.15722	-0.154523
ENSG00000170961.7	ENSG00000170961	HAS2	0.816568	-0.154077
ENSG00000116977.19	ENSG00000116977	LGALS8	1.15545	-0.153733
ENSG00000168310.11	ENSG00000168310	IRF2	2.24657	-0.153624
ENSG00000253849.1	ENSG00000253849		1.61386	-0.153443
ENSG00000261189.1	ENSG00000261189	DSP-AS1	1.76758	-0.152484
ENSG00000073756.13	ENSG00000073756	PTGS2	0.934665	-0.150719
ENSG00000225101.6	ENSG00000225101	OR52K3P	3.36744	-0.150223
ENSG00000096696.15	ENSG00000096696	DSP	1.96207	-0.144824
ENSG00000288550.2	ENSG00000288550		1.20026	-0.143872
ENSG00000248871.1	ENSG00000248871	TNFSF12-TNFSF13	2.09417	-0.143085
ENSG00000100226.16	ENSG00000100226	GTPBP1	1.01127	-0.142605
ENSG00000142606.16	ENSG00000142606	MMEL1	1.15438	-0.142282
ENSG00000204642.14	ENSG00000204642	HLA-F	3.64958	-0.14154
ENSG00000137842.7	ENSG00000137842	TMEM62	2.96658	-0.141119
ENSG00000277402.1	ENSG00000277402	MIR6891	1.77824	-0.139886
ENSG00000084628.10	ENSG00000084628	NKAIN1	1.00327	-0.138365
ENSG00000225131.2	ENSG00000225131	PSME2P2	2.36378	-0.131943
ENSG00000168961.17	ENSG00000168961	LGALS9	7.4482	-0.1317
ENSG00000107438.9	ENSG00000107438	PDLIM1	1.45183	-0.12589
ENSG00000169255.15	ENSG00000169255	B3GALNT1	0.828955	-0.125677
ENSG00000147041.12	ENSG00000147041	SYTL5	1.87375	-0.124333
ENSG00000204138.13	ENSG00000204138	PHACTR4	1.17317	-0.123237
ENSG00000155287.11	ENSG00000155287	SLC25A28	2.2719	-0.122118
ENSG00000166225.9	ENSG00000166225	FRS2	1.10029	-0.118936
ENSG00000251624.1	ENSG00000251624	UNC93B7	1.36475	-0.118763
ENSG00000165029.17	ENSG00000165029	ABCA1	1.0887	-0.117628
ENSG00000204397.9	ENSG00000204397	CARD16	5.53137	-0.114764
ENSG00000185201.17	ENSG00000185201	IFITM2	3.4111	-0.111922
ENSG00000196776.17	ENSG00000196776	CD47	1.06336	-0.1108
ENSG00000137959.17	ENSG00000137959	IFI44L	5.38163	-0.109937
ENSG00000288009.1	ENSG00000288009		1.21667	-0.107292
ENSG00000179750.16	ENSG00000179750	APOBEC3B	2.33906	-0.106971
ENSG00000104518.11	ENSG00000104518	GSDMD	2.64234	-0.104101
ENSG00000214013.9	ENSG00000214013	GANC	1.04653	-0.103713
ENSG00000147509.14	ENSG00000147509	RGS20	1.15308	-0.103572
ENSG00000026950.17	ENSG00000026950	BTN3A1	4.30859	-0.103488
ENSG00000228078.1	ENSG00000228078	HLA-U	2.14581	-0.10024
ENSG00000243649.9	ENSG00000243649	CFB	5.83526	-0.0992754
ENSG00000271646.1	ENSG00000271646	IRF2-DT	2.52796	-0.0991637
ENSG00000185272.14	ENSG00000185272	RBM11	1.5379	-0.0989877
ENSG00000128284.19	ENSG00000128284	APOL3	7.44857	-0.0979971
ENSG00000145016.16	ENSG00000145016	RUBCN	1.4139	-0.0964134
ENSG00000102081.15	ENSG00000102081	FMR1	1.06045	-0.0962202
ENSG00000244414.7	ENSG00000244414	CFHR1	1.934	-0.0961763
ENSG00000000971.16	ENSG00000000971	CFH	1.94289	-0.0940021
ENSG00000102921.8	ENSG00000102921	N4BP1	1.74178	-0.0929459
ENSG00000185722.18	ENSG00000185722	ANKFY1	1.03312	-0.0915954
ENSG00000160710.18	ENSG00000160710	ADAR	2.96389	-0.0897449
ENSG00000092098.17	ENSG00000092098	RNF31	0.842129	-0.0896306
ENSG00000072121.17	ENSG00000072121	ZFYVE26	1.68073	-0.0864679
ENSG00000164078.13	ENSG00000164078	MST1R	1.01337	-0.0860989
ENSG00000110446.12	ENSG00000110446	SLC15A3	4.25583	-0.0846307
ENSG00000166923.12	ENSG00000166923	GREM1	0.871525	-0.0838277
ENSG00000111912.20	ENSG00000111912	NCOA7	1.70864	-0.082311
ENSG00000013374.17	ENSG00000013374	NUB1	1.50298	-0.0822918
ENSG00000125398.8	ENSG00000125398	SOX9	0.929541	-0.0804536
ENSG00000106829.20	ENSG00000106829	TLE4	1.1671	-0.0797321
ENSG00000196954.14	ENSG00000196954	CASP4	2.34035	-0.0789448
ENSG00000160183.17	ENSG00000160183	TMPRSS3	1.59621	-0.0775256
ENSG00000168394.12	ENSG00000168394	TAP1	4.80706	-0.0762925
ENSG00000139178.12	ENSG00000139178	C1RL	1.06776	-0.0750385
ENSG00000186470.14	ENSG00000186470	BTN3A2	2.1368	-0.0706199
ENSG00000043143.22	ENSG00000043143	JADE2	1.15988	-0.0663221
ENSG00000284194.3	ENSG00000284194	SCO2	0.913037	-0.0661288
ENSG00000184371.14	ENSG00000184371	CSF1	1.99072	-0.0657487
ENSG00000221963.6	ENSG00000221963	APOL6	7.09986	-0.0638557
ENSG00000068079.8	ENSG00000068079	IFI35	8.18078	-0.0628252
ENSG00000197142.11	ENSG00000197142	ACSL5	3.66073	-0.0617289
ENSG00000151883.19	ENSG00000151883	PARP8	1.18857	-0.0608144
ENSG00000100918.13	ENSG00000100918	REC8	2.58494	-0.0598947
ENSG00000092607.15	ENSG00000092607	TBX15	2.17982	-0.0584481
ENSG00000224992.2	ENSG00000224992		1.2678	-0.057607
ENSG00000050165.19	ENSG00000050165	DKK3	1.65937	-0.0574443
ENSG00000130433.8	ENSG00000130433	CACNG6	3.61106	-0.0545456
ENSG00000086065.14	ENSG00000086065	CHMP5	1.41563	-0.0544152
ENSG00000178685.14	ENSG00000178685	PARP10	9.06299	-0.052654
ENSG00000234127.9	ENSG00000234127	TRIM26	1.50327	-0.0523285
ENSG00000215284.2	ENSG00000215284	CHMP5P1	0.933056	-0.0507821
ENSG00000244255.5	ENSG00000244255		6.05309	-0.0505744
ENSG00000168079.17	ENSG00000168079	SCARA5	2.04899	-0.0504812
ENSG00000111801.16	ENSG00000111801	BTN3A3	2.9996	-0.0481953
ENSG00000260170.1	ENSG00000260170		1.924	-0.0478979
ENSG00000250133.2	ENSG00000250133	HOXC-AS2	1.6617	-0.0451537
ENSG00000112297.18	ENSG00000112297	CRYBG1	1.751	-0.0438045
ENSG00000196730.13	ENSG00000196730	DAPK1	0.982229	-0.0395466
ENSG00000184795.9	ENSG00000184795	UNC93B5	1.50322	-0.0331417
ENSG00000279805.1	ENSG00000279805		1.23567	-0.0317122
ENSG00000104213.13	ENSG00000104213	PDGFRL	2.1597	-0.0310977
ENSG00000110719.10	ENSG00000110719	TCIRG1	0.948603	-0.0301305
ENSG00000215068.8	ENSG00000215068	ANXA2R-AS1	1.98605	-0.0293262
ENSG00000185499.16	ENSG00000185499	MUC1	1.08649	-0.0281134
ENSG00000133943.21	ENSG00000133943	DGLUCY	1.3378	-0.0279204
ENSG00000116863.11	ENSG00000116863	ADPRS	1.04219	-0.0274014
ENSG00000204010.3	ENSG00000204010	IFIT1B	1.67328	-0.0261853
ENSG00000198133.9	ENSG00000198133	TMEM229B	1.16007	-0.0211785
ENSG00000076685.19	ENSG00000076685	NT5C2	0.933048	-0.0198414
ENSG00000137965.11	ENSG00000137965	IFI44	5.37137	-0.018783
ENSG00000110057.8	ENSG00000110057	UNC93B1	2.49655	-0.0162871
ENSG00000267102.1	ENSG00000267102		1.66782	-0.0162266
ENSG00000163512.14	ENSG00000163512	AZI2	0.954393	-0.015351
ENSG00000234362.6	ENSG00000234362	LINC01914	2.59561	-0.0121904
ENSG00000141664.10	ENSG00000141664	ZCCHC2	0.945811	-0.0116484
ENSG00000138642.15	ENSG00000138642	HERC6	7.39254	-0.0112814
ENSG00000178015.5	ENSG00000178015	GPR150	0.945783	-0.00880859
ENSG00000163644.15	ENSG00000163644	PPM1K	2.36261	-0.00855134
ENSG00000163840.10	ENSG00000163840	DTX3L	6.14088	-0.00436558
ENSG00000181126.13	ENSG00000181126	HLA-V	1.07894	-0.00271672
ENSG00000188313.13	ENSG00000188313	PLSCR1	5.10871	-0.00225504
ENSG00000188290.11	ENSG00000188290	HES4	3.50812	0.000134152
ENSG00000167034.10	ENSG00000167034	NKX3-1	2.74538	0.00270028
ENSG00000128394.17	ENSG00000128394	APOBEC3F	3.14212	0.00809129
ENSG00000157657.14	ENSG00000157657	ZNF618	2.38859	0.00834351
ENSG00000104320.14	ENSG00000104320	NBN	0.99191	0.0123191
ENSG00000163702.20	ENSG00000163702	IL17RC	1.48736	0.015583
ENSG00000130234.13	ENSG00000130234	ACE2	1.2898	0.0162879
ENSG00000223722.3	ENSG00000223722	NA	0.969711	0.021457
ENSG00000174607.11	ENSG00000174607	UGT8	1.41652	0.0228579
ENSG00000144460.12	ENSG00000144460	NYAP2	1.02288	0.0253015
ENSG00000162777.17	ENSG00000162777	DENND2D	1.50531	0.0256589
ENSG00000161921.17	ENSG00000161921	CXCL16	2.19374	0.0274096
ENSG00000135828.11	ENSG00000135828	RNASEL	2.18054	0.0282759
ENSG00000130589.16	ENSG00000130589	HELZ2	7.85795	0.0302075
ENSG00000105287.13	ENSG00000105287	PRKD2	2.66848	0.0302933
ENSG00000130303.14	ENSG00000130303	BST2	2.50871	0.0323824
ENSG00000286540.1	ENSG00000286540		1.75648	0.0328638
ENSG00000133401.16	ENSG00000133401	PDZD2	4.03059	0.0330387
ENSG00000114127.11	ENSG00000114127	XRN1	1.51224	0.0349431
ENSG00000123240.17	ENSG00000123240	OPTN	2.21248	0.0383814
ENSG00000149131.17	ENSG00000149131	SERPING1	4.115	0.0386164
ENSG00000177989.14	ENSG00000177989	CIMAP1B	4.41977	0.039254
ENSG00000054690.14	ENSG00000054690	PLEKHH1	2.38132	0.0500569
ENSG00000116663.11	ENSG00000116663	FBXO6	3.78718	0.0511121
ENSG00000168398.7	ENSG00000168398	BDKRB2	1.23755	0.0513151
ENSG00000077150.20	ENSG00000077150	NFKB2	1.01033	0.0518739
ENSG00000038210.14	ENSG00000038210	PI4K2B	1.45281	0.0524184
ENSG00000285602.1	ENSG00000285602		1.74817	0.0526153
ENSG00000121900.19	ENSG00000121900	TMEM54	1.33431	0.0527191
ENSG00000184898.7	ENSG00000184898	RBM43	3.31981	0.0539046
ENSG00000136286.16	ENSG00000136286	MYO1G	1.25668	0.054048
ENSG00000186806.6	ENSG00000186806	VSIG10L	1.64517	0.057313
ENSG00000183549.10	ENSG00000183549	ACSM5	1.62228	0.0637037
ENSG00000126778.12	ENSG00000126778	SIX1	1.63063	0.0641083
ENSG00000230438.7	ENSG00000230438	SERPINB9P1	2.17254	0.0649302
ENSG00000111837.12	ENSG00000111837	MAK	1.01839	0.0661611
ENSG00000019582.16	ENSG00000019582	CD74	1.03639	0.0693252
ENSG00000282851.2	ENSG00000282851	BISPR	1.77605	0.0717122
ENSG00000103966.11	ENSG00000103966	EHD4	1.61291	0.0718485
ENSG00000196141.14	ENSG00000196141	SPATS2L	2.31691	0.0747513
ENSG00000197093.11	ENSG00000197093	GAL3ST4	2.94401	0.0761552
ENSG00000157873.18	ENSG00000157873	TNFRSF14	2.42947	0.0771913
ENSG00000107201.11	ENSG00000107201	RIGI	8.06165	0.0790306
ENSG00000145555.15	ENSG00000145555	MYO10	1.01663	0.0837234
ENSG00000142677.4	ENSG00000142677	IL22RA1	3.04509	0.0841709
ENSG00000288684.1	ENSG00000288684		7.50028	0.0907166
ENSG00000128383.13	ENSG00000128383	APOBEC3A	1.14608	0.0924962
ENSG00000230521.1	ENSG00000230521		1.30953	0.0925416
ENSG00000156587.16	ENSG00000156587	UBE2L6	11.8815	0.0988947
ENSG00000198959.12	ENSG00000198959	TGM2	1.93321	0.100445
ENSG00000118507.18	ENSG00000118507	AKAP7	1.37117	0.104943
ENSG00000155070.8	ENSG00000155070	UNC93B2	1.49644	0.1072
ENSG00000105559.12	ENSG00000105559	PLEKHA4	5.62101	0.110093
ENSG00000229474.8	ENSG00000229474	PATL2	2.06306	0.111589
ENSG00000268916.6	ENSG00000268916	CSAG3	2.87882	0.112052
ENSG00000205413.8	ENSG00000205413	SAMD9	4.52006	0.113242
ENSG00000274213.1	ENSG00000274213		1.19706	0.113669
ENSG00000172123.13	ENSG00000172123	SLFN12	1.4962	0.118598
ENSG00000187583.11	ENSG00000187583	PLEKHN1	1.05947	0.118833
ENSG00000115271.11	ENSG00000115271	GCA	1.98416	0.121906
ENSG00000196116.8	ENSG00000196116	TDRD7	5.30277	0.12498
ENSG00000140464.20	ENSG00000140464	PML	4.24522	0.125873
ENSG00000120539.15	ENSG00000120539	MASTL	1.58582	0.132424
ENSG00000128335.14	ENSG00000128335	APOL2	3.58823	0.133185
ENSG00000145246.14	ENSG00000145246	ATP10D	1.1479	0.135623
ENSG00000247121.7	ENSG00000247121		1.18322	0.135642
ENSG00000115594.12	ENSG00000115594	IL1R1	1.4661	0.14233
ENSG00000168124.2	ENSG00000168124	OR1F1	1.31007	0.144151
ENSG00000003400.15	ENSG00000003400	CASP10	1.36375	0.146929
ENSG00000112343.11	ENSG00000112343	TRIM38	3.8113	0.147672
ENSG00000025708.14	ENSG00000025708	TYMP	4.14307	0.149138
ENSG00000173821.19	ENSG00000173821	RNF213	2.43604	0.151348
ENSG00000166689.16	ENSG00000166689	PLEKHA7	1.13142	0.153166
ENSG00000169871.13	ENSG00000169871	TRIM56	1.71793	0.165443
ENSG00000196187.12	ENSG00000196187	TMEM63A	1.84545	0.165869
ENSG00000168062.10	ENSG00000168062	BATF2	9.22312	0.169763
ENSG00000013364.19	ENSG00000013364	MVP	2.16724	0.173356
ENSG00000228206.2	ENSG00000228206	NA	1.20172	0.176228
ENSG00000181381.15	ENSG00000181381	DDX60L	6.17392	0.177338
ENSG00000258733.6	ENSG00000258733	LINC02328	1.51074	0.17826
ENSG00000132274.16	ENSG00000132274	TRIM22	12.7484	0.181039
ENSG00000135899.19	ENSG00000135899	SP110	5.56398	0.181731
ENSG00000055332.19	ENSG00000055332	EIF2AK2	3.57397	0.183151
ENSG00000244731.8	ENSG00000244731	C4A	4.5898	0.187222
ENSG00000223960.7	ENSG00000223960	CHROMR	1.50876	0.188895
ENSG00000117226.12	ENSG00000117226	GBP3	6.31521	0.192921
ENSG00000268902.3	ENSG00000268902	CSAG2	2.88641	0.193173
ENSG00000165259.14	ENSG00000165259	HDX	1.36782	0.196079
ENSG00000188157.15	ENSG00000188157	AGRN	1.65464	0.197146
ENSG00000106034.18	ENSG00000106034	CPED1	1.23939	0.198208
ENSG00000162645.13	ENSG00000162645	GBP2	1.64298	0.199639
ENSG00000156218.13	ENSG00000156218	ADAMTSL3	1.15642	0.202023
ENSG00000170581.14	ENSG00000170581	STAT2	4.54638	0.204685
ENSG00000172936.16	ENSG00000172936	MYD88	3.15633	0.205466
ENSG00000165806.21	ENSG00000165806	CASP7	2.13535	0.206565
ENSG00000067066.17	ENSG00000067066	SP100	3.09125	0.212886
ENSG00000163131.12	ENSG00000163131	CTSS	2.90084	0.213828
ENSG00000259529.2	ENSG00000259529		2.7205	0.213865
ENSG00000164211.13	ENSG00000164211	STARD4	1.17059	0.216961
ENSG00000132530.17	ENSG00000132530	XAF1	9.95278	0.223323
ENSG00000168497.5	ENSG00000168497	CAVIN2	2.73861	0.223523
ENSG00000267745.1	ENSG00000267745		1.74839	0.223559
ENSG00000023445.16	ENSG00000023445	BIRC3	1.55349	0.223952
ENSG00000156500.16	ENSG00000156500	PABIR3	1.92292	0.224491
ENSG00000135378.4	ENSG00000135378	PRRG4	1.77534	0.224578
ENSG00000182585.10	ENSG00000182585	EPGN	1.55377	0.226472
ENSG00000179627.10	ENSG00000179627	ZBTB42	1.27019	0.231054
ENSG00000128849.11	ENSG00000128849	CGNL1	1.65363	0.233021
ENSG00000130775.16	ENSG00000130775	THEMIS2	8.56131	0.235401
ENSG00000272941.1	ENSG00000272941		3.2435	0.236435
ENSG00000267648.1	ENSG00000267648		1.82661	0.237958
ENSG00000155363.18	ENSG00000155363	MOV10	3.69894	0.240434
ENSG00000137198.10	ENSG00000137198	GMPR	6.49981	0.248193
ENSG00000213689.14	ENSG00000213689	TREX1	2.06956	0.249078
ENSG00000134716.11	ENSG00000134716	CYP2J2	3.54571	0.250083
ENSG00000132109.10	ENSG00000132109	TRIM21	4.89038	0.251011
ENSG00000256262.1	ENSG00000256262	USP30-AS1	4.09733	0.252272
ENSG00000233887.1	ENSG00000233887		3.34747	0.265455
ENSG00000197536.11	ENSG00000197536	CARINH	4.1717	0.267383
ENSG00000010030.14	ENSG00000010030	ETV7	6.19728	0.267916
ENSG00000137752.24	ENSG00000137752	CASP1	8.35171	0.269603
ENSG00000268223.6	ENSG00000268223	ARL14EPL	1.82863	0.277442
ENSG00000137496.18	ENSG00000137496	IL18BP	1.89133	0.279967
ENSG00000166889.14	ENSG00000166889	PATL1	1.34287	0.282027
ENSG00000177409.12	ENSG00000177409	SAMD9L	9.4412	0.283666
ENSG00000146859.6	ENSG00000146859	TMEM140	6.37048	0.294225
ENSG00000242590.1	ENSG00000242590		1.60648	0.300025
ENSG00000179044.16	ENSG00000179044	EXOC3L1	1.58714	0.300086
ENSG00000224389.9	ENSG00000224389	C4B	4.5839	0.305453
ENSG00000079263.19	ENSG00000079263	SP140	1.28881	0.309246
ENSG00000050344.9	ENSG00000050344	NFE2L3	2.57431	0.309842
ENSG00000078401.7	ENSG00000078401	EDN1	1.79225	0.311666
ENSG00000231010.1	ENSG00000231010		2.00994	0.319615
ENSG00000006747.15	ENSG00000006747	SCIN	2.04859	0.321581
ENSG00000120217.14	ENSG00000120217	CD274	5.7654	0.325917
ENSG00000121858.11	ENSG00000121858	TNFSF10	8.37549	0.327448
ENSG00000090554.13	ENSG00000090554	FLT3LG	3.94527	0.32899
ENSG00000185404.17	ENSG00000185404	SP140L	1.66696	0.331962
ENSG00000185880.13	ENSG00000185880	TRIM69	4.35555	0.332261
ENSG00000169248.13	ENSG00000169248	CXCL11	4.03498	0.340631
ENSG00000151617.17	ENSG00000151617	EDNRA	3.69519	0.341867
ENSG00000076356.7	ENSG00000076356	PLXNA2	1.53255	0.345064
ENSG00000138496.17	ENSG00000138496	PARP9	7.07834	0.345514
ENSG00000117228.11	ENSG00000117228	GBP1	4.76623	0.347259
ENSG00000254842.6	ENSG00000254842	LINC02551	1.31242	0.351725
ENSG00000073734.10	ENSG00000073734	ABCB11	1.38184	0.355261
ENSG00000243650.3	ENSG00000243650	RN7SL834P	1.76383	0.356886
ENSG00000214106.9	ENSG00000214106	PAXIP1-AS2	2.35884	0.360698
ENSG00000151470.13	ENSG00000151470	C4orf33	1.56123	0.365811
ENSG00000050405.13	ENSG00000050405	LIMA1	1.6671	0.368718
ENSG00000184979.10	ENSG00000184979	USP18	10.1161	0.374582
ENSG00000204261.9	ENSG00000204261	PSMB8-AS1	2.98322	0.378592
ENSG00000136147.18	ENSG00000136147	PHF11	3.92236	0.385406
ENSG00000196684.12	ENSG00000196684	HSH2D	6.41835	0.386608
ENSG00000164236.12	ENSG00000164236	ANKRD33B	1.36529	0.386837
ENSG00000161133.17	ENSG00000161133	USP41P	6.86269	0.392918
ENSG00000138166.6	ENSG00000138166	DUSP5	1.70186	0.395094
ENSG00000182326.15	ENSG00000182326	C1S	2.76337	0.398341
ENSG00000285799.1	ENSG00000285799		2.05075	0.401729
ENSG00000166801.17	ENSG00000166801	FAM111A	1.86846	0.408371
ENSG00000014914.21	ENSG00000014914	MTMR11	1.59594	0.415853
ENSG00000134326.12	ENSG00000134326	CMPK2	6.96741	0.417037
ENSG00000271503.6	ENSG00000271503	CCL5	1.60177	0.43543
ENSG00000173193.15	ENSG00000173193	PARP14	7.80047	0.436876
ENSG00000173391.9	ENSG00000173391	OLR1	3.37304	0.44397
ENSG00000164308.17	ENSG00000164308	ERAP2	4.31911	0.45224
ENSG00000154451.14	ENSG00000154451	GBP5	4.19318	0.452927
ENSG00000130813.18	ENSG00000130813	SHFL	8.07176	0.46518
ENSG00000280248.1	ENSG00000280248		2.18254	0.471995
ENSG00000137727.13	ENSG00000137727	ARHGAP20	1.67439	0.486275
ENSG00000141655.17	ENSG00000141655	TNFRSF11A	1.54503	0.491062
ENSG00000140853.16	ENSG00000140853	NLRC5	2.68587	0.492592
ENSG00000124256.15	ENSG00000124256	ZBP1	2.07951	0.499212
ENSG00000245571.7	ENSG00000245571	FAM111A-DT	1.6337	0.502884
ENSG00000287188.1	ENSG00000287188		3.73233	0.503345
ENSG00000113504.21	ENSG00000113504	SLC12A7	2.03259	0.524844
ENSG00000213928.9	ENSG00000213928	IRF9	4.86129	0.526208
ENSG00000162654.9	ENSG00000162654	GBP4	6.65219	0.53587
ENSG00000197646.8	ENSG00000197646	PDCD1LG2	4.37947	0.548847
ENSG00000184988.8	ENSG00000184988	TMEM106A	1.86181	0.559954
ENSG00000137628.18	ENSG00000137628	DDX60	5.343	0.560574
ENSG00000225492.6	ENSG00000225492	GBP1P1	5.76791	0.569472
ENSG00000239920.2	ENSG00000239920		3.12509	0.576663
ENSG00000204287.14	ENSG00000204287	HLA-DRA	1.78161	0.577766
ENSG00000213500.3	ENSG00000213500	LAP3P2	1.77121	0.606446
ENSG00000105939.14	ENSG00000105939	ZC3HAV1	2.06296	0.610113
ENSG00000278044.1	ENSG00000278044	FAM247B	5.67064	0.631848
ENSG00000277511.1	ENSG00000277511		4.85451	0.642795
ENSG00000146374.14	ENSG00000146374	RSPO3	2.15876	0.650998
ENSG00000008735.14	ENSG00000008735	MAPK8IP2	2.96547	0.658477
ENSG00000142961.15	ENSG00000142961	MOB3C	2.55406	0.670932
ENSG00000237276.8	ENSG00000237276	ANO7L1	3.99475	0.701017
ENSG00000283972.1	ENSG00000283972	FAM247A	6.09746	0.705593
ENSG00000165731.21	ENSG00000165731	RET	2.45139	0.741068
ENSG00000132256.20	ENSG00000132256	TRIM5	3.45311	0.776425
ENSG00000254154.8	ENSG00000254154	CRYZL2P-SEC16B	3.54	0.778888
ENSG00000108700.5	ENSG00000108700	CCL8	3.6138	0.799666
ENSG00000258588.3	ENSG00000258588	TRIM6-TRIM34	4.6798	0.802129
ENSG00000258659.7	ENSG00000258659	TRIM34	5.34623	0.823732
ENSG00000169429.11	ENSG00000169429	CXCL8	2.42536	0.867939
ENSG00000170542.6	ENSG00000170542	SERPINB9	2.36021	0.882598
ENSG00000120341.18	ENSG00000120341	SEC16B	4.30409	0.89658
ENSG00000152689.18	ENSG00000152689	RASGRP3	4.36943	0.896782
ENSG00000134363.12	ENSG00000134363	FST	2.14301	1.05017
ENSG00000108691.9	ENSG00000108691	CCL2	2.67166	1.14379
ENSG00000169245.6	ENSG00000169245	CXCL10	6.87675	1.31344
ENSG00000272666.1	ENSG00000272666	KLHDC7B-DT	2.70346	1.42113
